# Single-cell multiome of the human retina and deep learning nominate causal variants in complex eye diseases

**DOI:** 10.1101/2022.03.09.483684

**Authors:** Sean K. Wang, Surag Nair, Rui Li, Katerina Kraft, Anusri Pampari, Aman Patel, Joyce B. Kang, Christy Luong, Anshul Kundaje, Howard Y. Chang

## Abstract

Genome-wide association studies (GWAS) of eye disorders have identified hundreds of genetic variants associated with ocular disease. However, the vast majority of these variants are noncoding, making it challenging to interpret their function. Here, we present a joint single-cell atlas of gene expression and chromatin accessibility of the adult human retina with >50,000 cells, which we used to analyze noncoding single-nucleotide polymorphisms (SNPs) implicated by GWAS of age-related macular degeneration, glaucoma, diabetic retinopathy, myopia, and type 2 macular telangiectasia. We integrate this atlas with a HiChIP enhancer connectome, expression quantitative trait loci (eQTL) data, and base-resolution deep learning models to predict noncoding SNPs with causal roles in eye disease, assess SNP impact on transcription factor binding, and define their known and novel target genes. Our efforts nominate pathogenic SNP-target gene interactions for multiple vision disorders and provide a potentially powerful resource for interpreting noncoding variation in the eye.
