## Supplementary Data 4 for "Single-cell multiome of the human retina and deep learning nominate causal variants in complex eye diseases"

### Sheet: TF_-log10Padj
TF	Rod	OFF-cone bipolar	Muller glia	ON-cone bipolar	Rod bipolar	Cone	GABA-amacrine	Horizontal	Gly-amacrine	Retinal ganglion cell	AII-amacrine	Astrocyte	Microglia
ALX3	0	0	239.184	0	0	18.4206	3.07476	9.61076	0	0	0	0	0
ARNT..HIF1A	4.86926	0	0.358957	0	0	0	0	3.88756	2.38226	0	3.29916	3.81376	5.39936
ASCL1	0	170.75	2.03926	61.9554	61.2948	0	17.5808	66.1967	579.975	0	459.389	29.1202	21.2433
ATF4	0	0	7.22136	2.20436	11.0828	0	3.09366	0	0	0	0	0	34.1611
ATF7	0	4.36306	40.0755	0	3.92796	0	9.95496	0	8.38346	0	5.39386	19.7032	35.102
BACH2	0	0	273.608	0	0	0	80.669	0.185757	2.11936	76.0211	4.41176	113.778	101.985
BARHL2	0	0	0	11.0369	22.0066	0	0	0	0	0	0	0	0
BARX1	0	0	265.444	1.44776	2.54946	2.98646	0.729757	2.40046	0	0	0	0	0
BATF..JUN	0	0	254.393	0	0	0	57.1486	0	0	13.1839	0	32.6353	59.0498
BATF3	0	0.680657	24.3075	0	2.93146	0	9.63196	0	4.27076	0	3.00286	14.4004	46.3111
BCL6B	0	4.44136	0	1.72456	7.27576	2.90876	3.94316	0	0	6.71626	0	0	0
BHLHE22	0	27.9681	0	52.9069	0.0324575	0.0311575	1.55746	0	57.1211	0	80.0786	0	0
BHLHE23	0	22.8166	0	44.106	0.278457	0.125557	1.91296	0	48.984	0	64.0493	0	0
BHLHE40	0	0	0	0	0	0	2.44396	4.21726	7.23626	0	12.9991	0	8.45076
BHLHE41	0	0	0.138557	0	0	0	0.859657	4.26236	5.07576	0	8.30086	0.124357	16.0203
BSX	0	0	321.408	0	0	15.5534	0	0.329557	0	0	0	3.38496	0
CDX1	0	0	0	14.1618	57.076	0	1.60676	0	0	0	0	0	0
CDX2	0	0	0	16.9078	55.6158	0	1.98436	0	0	0.163757	0	0	0
CEBPA	0	0	10.8425	6.95716	4.10206	0	0	0	0	0	0	0	68.3258
CEBPB	0	0	14.0019	1.96746	4.28836	0	0.0681575	0	0	0	0	5.30146	63.7688
CEBPD	0	0	12.7402	3.13826	4.92206	0	0.370057	0	0	0	0	3.86166	43.9795
CEBPE	0	0	15.9856	1.78506	4.25166	0	0	0	0	0	0	4.88366	59.6968
CEBPG	0	0	13.1476	1.66246	3.71266	0	0	0	0	0	0	3.32316	69.7927
CENPB	1.16306	0	0	0	0	0	0	0	0	0	0	3.76216	0.283157
CLOCK	0	0.368357	0	0	0	0	0.499957	5.84556	7.18926	0	12.1198	0	3.20186
CREB1	0	0.507557	65.5801	0	1.48816	0	11.1605	4.70116	12.409	4.93776	20.1226	40.4046	61.3349
CREB3	0	0	8.55316	0	0	0	9.49676	4.38376	2.11946	0	5.49996	8.82076	29.8434
CREB3L1	0	0	3.17236	0	0	0	7.89126	5.60346	10.3235	0.0541575	11.0098	4.14036	16.9892
CTCF	10.1701	0	44.6387	0	0	0	0	16.1958	2.33046	0	33.304	53.0577	18.1998
CTCFL	46.0646	2.16126	228.773	0	0	0	0	49.5178	38.4568	0	48.1017	283.55	104.38
CUX1	0	0	0	0	0	1.89566	0	85.9858	0	0	0	0	0
CUX2	0	0	0	0.130557	0	0.408057	0	110.192	0	0	0	0	0
DBP	0	69.3044	0	140.168	69.7472	0	185.884	7.39726	25.2372	0.310757	18.919	0	0
DLX6	0	0	93.0231	0	0	19.7867	0	3.68286	0	0	0	0.973357	0
DMRT3	0	0	0	3.67876	15.9825	0	0.437257	0	0	0	0	0	0
DUX4	0.165157	15.1729	0	16.3003	48.0172	33.5401	0	0	0	0	0	0	0
DUXA	1.45306	15.5175	0	12.7113	19.5605	42.006	0	0	0	0	0	0	0
E2F1	1.34096	0	1.70826	0	0	0	0	0	1.24566	0	0	5.03856	2.81766
E2F2	0	0	2.89226	7.94926	3.90416	0	0.385357	0	1.41666	0	0	0	0
E2F3	0	0	4.54776	0.783257	0	0	0	0	0.756057	0	0	1.72376	0
E2F4	61.0783	6.99106	140.398	0	0	0	0	7.78426	15.6868	0	4.68536	230.255	124.335
E2F6	28.0785	34.2961	228.646	1.21376	0	0	15.1615	53.7063	58.5726	1.68726	23.1438	330.11	112.88
E2F7	0	0	10.1297	0.753457	1.15096	0	0.0500575	0	6.11826	0	0.630257	4.98386	0
E2F8	0	0	12.9842	0.697257	1.55956	0	1.54746	0	6.69456	1.26816	0.479857	10.1861	0
EBF1	0	0	3.00446	0	0	0	0	0	106.769	397.392	0.439457	29.0448	3.50226
EGR1	44.9061	6.71556	86.6727	1.82166	0	0	0.694257	10.4384	11.2819	0	3.04216	123.354	108.899
EGR2	28.5615	5.02286	60.1979	1.99376	0	0	1.99966	14.85	8.09296	0	9.88556	73.4071	80.8071
EGR3	48.1009	15.9186	138.029	3.89736	0	0	0.521457	23.7213	19.2804	0	6.71396	192.604	152.298
EGR4	15.9322	6.46666	57.3908	0.627257	0	0	0	14.2321	11.3188	0	3.64946	92.9855	71.8623
EHF	0	0	1.09296	0	0	0	0	0	0	0	0	0.868157	144.687
ELF1	0.108957	0	1.16486	0	0	0	0	0	0	0	0	4.06266	79.3555
ELF3	0	0	0	0	0	0	0	0	0	0	0	0.264657	133.705
ELF4	0	0	2.03596	0	0	0	0	0	0	0	0	5.57196	146.538
ELF5	0	0	3.04516	0	0	0	0	0	0	0	0	0	272.553
ELK1	0.647757	0	0	0	0	0	0	0	0	0	0	0.0728575	27.854
ELK3	0	0	0	0	0	0	0	0	0	0	0	0.354057	55.0019
ELK4	1.75636	0	8.05926	0	0	0	0	0	0	0	0	22.3374	194.172
EMX1	0	0	187.007	0	0	42.2626	0.00335749	12.0795	0	0	0	4.33006	0
EMX2	0	0	140.705	0	0	34.176	1.13326	22.3885	0	0	0	9.21856	0
EN1	0	0	241.882	0	0	22.0782	1.52776	11.6698	0	0	0	19.606	0
EN2	0	0	205.643	0	0	21.6947	1.42736	11.7244	0	0	0	13.3426	0
EOMES	0	0	0	0	0	0.573757	0	0	0	11.2435	0	0	0
ERF	0	0	0	0	0	0	0	0	0	0	0	0	69.2465
ERG	0	0	0	0	0	0	0	0	0	0	0	0.529557	62.4662
ESR1	0.950157	0	0	0	0	0	0	0	0	0	0	0	0
ESR2	0	0	8.02866	0	0	0	0.201457	35.8868	1.52756	55.8975	39.1005	13.9524	7.07276
ESRRB	0	0	0	0	0	0	0	55.7264	0	503.502	102.028	0	0
ESX1	0	0	200.026	0	0	27.2611	0.193057	23.8748	0	0	0	2.80386	0
ETS1	0	0	0	0	0	0	0	0	0	0	0	0.805457	85.2667
ETV1	0	0	0	0	0	0	0	0	0	0	0	0	22.5905
ETV2	0	0	0	0	0	0	0	0	0	0	0	0.342257	79.2296
ETV3	0	0	0	0	0	0	0	0	0	0	0	0	28.7685
ETV4	0	0	0	0	0	0	0	0	0	0	0	0	19.5682
ETV5	0	0	0	0	0	0	0	0	0	0	0	0	20.1841
ETV6	0	0	4.05756	0	0	0	0	0	0	0	0	10.479	393.045
EVX1	0.167157	0	56.8703	0	0	28.5363	0.272757	5.10786	0	0	0	0	0
EVX2	0	0	110.361	0	0	35.3696	0	8.66046	0	0	0	4.58986	0
EWSR1.FLI1	2.88886	32.9357	110.905	0	0	0	21.9748	21.984	28.2706	26.8586	2.22716	208.223	82.6939
FEV	0	0	0	0	0	0	0	0	0	0	0	0.166157	62.0574
FIGLA	20.4862	0	0	0	0	6.13496	0	0	0	0	0	0	0
FLI1	0	0	0	0	0	0	0	0	0	0	0	0.292857	53.1487
FOS	0	0	537.696	0	0	0	83.6324	0	0	15.5488	0	135.207	160.369
FOS..JUN	0	0	530.942	0	0	0	80.3286	0	0	9.81426	0	115.355	155.033
FOS..JUN.var.2	0	0.601557	24.7677	0	2.14696	0	5.38686	0	3.99636	0	0.625957	1.89756	19.1621
FOS..JUNB	0	0	503.174	0	0	0	84.1148	0	0	8.71096	0	114.204	149.304
FOS..JUND	0	0	613.771	0	0	0	89.3684	0	0	14.1853	0	154.939	184.012
FOSB..JUN	0	3.11866	47.5173	0	3.60926	0	14.987	0	7.98736	0	3.06086	17.5788	40.8483
FOSB..JUNB	0	0	473.746	0	0	0	80.9055	0	0	5.87316	0	98.1462	144.87
FOSB..JUNB.var.2	0	5.52496	29.035	0.724457	2.93036	0	12.4919	0	7.73866	0	3.50266	9.53356	29.3105
FOSL1	0	0	571.289	0	0	0	70.5293	0	0	26.6793	0	197.321	218.353
FOSL1..JUN	0	0	574.226	0	0	0	86.7315	0	0	11.4758	0	126.774	155.618
FOSL1..JUN.var.2	0	5.61166	26.9384	1.28566	4.72116	0	9.72446	0	5.89396	0	3.37266	8.61406	23.7262
FOSL1..JUNB	0	0	485.954	0	0	0	83.6358	0	0	7.40256	0	87.9158	116.913
FOSL1..JUND	0	0	465.947	0	0	0	83.2239	0	0	10.5361	0	72.6865	102.838
FOSL1..JUND.var.2	0	0	4.58896	0	0.270057	0	1.66086	0	0	0	0	0	14.4156
FOSL2	0	0	601.466	0	0	0	83.6953	0	0	20.3637	0	196.268	224.723
FOSL2..JUN	0	0	556.294	0	0	0	84.7123	0	0	9.91546	0	123.426	149.775
FOSL2..JUN.var.2	0	6.38016	49.7082	1.45226	2.31556	0	22.7609	0.0761575	12.0754	0	8.94936	14.5913	44.4101
FOSL2..JUNB	0	0	472.268	0	0	0	73.8578	0	0	3.31026	0	89.8403	129.9
FOSL2..JUNB.var.2	0	5.99906	36.4721	1.22066	7.36876	0	14.4984	0	6.71806	0	3.46096	14.421	38.2759
FOSL2..JUND	0	0	486.967	0	0	0	78.3095	0	0	6.69966	0	93.0832	141.359
FOSL2..JUND.var.2	0	3.11566	47.72	0	3.59446	0	17.9031	0	7.78086	0	5.43496	14.8282	41.7885
FOXA1	0	0	0	10.6774	13.9086	0	2.34296	0	0	0	0	0	0
FOXB1	0	0	0	15.1733	15.126	0	0	0	0	0	0	0	0
FOXC1	0	0	0	11.3987	15.1023	0	0	0	0	0	0	0	0
FOXC2	0	0	0	3.22456	9.02736	0	0	0	0	0	0	0	0
FOXD1	0	0.303357	0	4.50906	3.81056	0	3.98846	4.03186	1.86426	0	1.12296	0	0
FOXD2	0	2.31446	2.54796	10.7874	13.6398	0	8.42286	8.53986	7.89256	0	6.02966	0	0
FOXF2	0	0	0	4.83896	9.05256	0	1.15796	0	0	0	0	0	0
FOXG1	0	0	0.899657	3.30906	6.09456	0	1.04886	0	0	0	0	0	0
FOXH1	0	3.14706	0	13.2152	35.395	0.662357	0	0	0	0	0	0	0
FOXI1	0	2.31446	2.54796	10.7874	13.6398	0	8.42286	8.53986	7.89256	0	6.02966	0	0
FOXK1	0	1.07176	2.59876	9.56376	7.44186	0	5.52546	2.90806	2.53996	0	0.846957	0	0
FOXK2	0	1.35216	0	11.0865	13.2106	0	5.62816	0.294957	3.38966	0	0.839357	0	0
FOXL1	0	2.31446	2.54796	10.7874	13.6398	0	8.42286	8.53986	7.89256	0	6.02966	0	0
FOXO3	0	0.303357	0	4.50906	3.81056	0	3.98846	4.03186	1.86426	0	1.12296	0	0
FOXO4	0	2.31446	2.54796	10.7874	13.6398	0	8.42286	8.53986	7.89256	0	6.02966	0	0
FOXO6	0	2.31446	2.54796	10.7874	13.6398	0	8.42286	8.53986	7.89256	0	6.02966	0	0
FOXP1	0	2.94876	1.19236	10.4107	13.2515	0	7.20546	4.98706	6.89416	0	4.08826	0	0
FOXP2	0	2.10806	8.03726	9.76186	18.0333	0	5.03316	0.361757	3.69276	0	2.60776	0	0
FOXP3	0	2.31446	2.54796	10.7874	13.6398	0	8.42286	8.53986	7.89256	0	6.02966	0	0
GATA1..TAL1	3.43986	10.0033	0	15.0141	16.9851	11.7845	0.148457	0	0	0	0	0	0
GATA2	12.3425	10.2746	0	0.720357	0.0120575	42.1021	0	0	0	0	0	0	0
GATA3	10.8173	7.62566	0	0	0	27.32	0	0	0	0	0	0	0
GATA5	4.45436	4.59786	0	0.0402575	0	16.8881	0.459857	0	0	0	0	0	0
GATA6	5.18176	9.36966	0	0.932057	0.458157	22.1716	0	0	0	0	0	0	0
GBX1	0	0	233.317	0	0	25.3883	0.610557	13.8842	0	0	0	13.71	0
GBX2	0	0	374.79	0	0	19.8559	0.824257	10.5666	0	0	0	5.49196	0
GCM1	0	0	0.621557	0	0	0	0	7.28936	2.48816	0	12.4511	1.30856	1.49896
GCM2	0.584057	0.920057	3.17406	0	0	0	0	1.29316	3.67636	0	3.93586	6.02546	4.10526
GLI2	1.41206	0	1.75276	0	0	0	0	5.91926	0	0	1.98966	3.84106	6.99976
GLIS1	4.09226	0	20.0266	0	0	0	0	4.18786	0.574057	0	0	30.0824	19.8964
GLIS2	10.7817	2.46536	52.3661	0	0	0	0	11.8591	10.9504	0	5.55926	81.7949	36.8778
GLIS3	1.52816	0	12.5058	0	0	0	0	2.43926	0	0	0	20.559	6.83026
GMEB2	0	4.87466	0	3.95896	7.11696	0	5.61766	0	0	0	0	0	0
GRHL1	0	0	0	0.00275749	6.40666	1.14476	0	0	0	0	0	0	0
GRHL2	0	0	0	0.695057	7.09976	0.196257	0.251757	0	0	0	0	0	0
GSC	193.371	137.467	0	147.329	245.574	260.537	0	0	0	0	0	0	0
GSC2	206.3	99.5725	0	105.318	179.99	248.611	0	0	0	0	0	0	0
GSX1	0	0	406.07	0	0	15.1446	0	9.74016	0	0	0	1.15596	0
GSX2	0	0	345.116	0	0	10.4785	0	6.71766	0	0	0	0	0
HES5	0	0	0	0	0	0	0	0	0	0	0	0	1.02946
HES7	0	0	0	0	0	0	0	0	0	0	0	0	0.390657
HESX1	0	0	119.324	0	0	19.0966	1.69496	27.0577	0	0	0	0	0
HEY1	0	0	0	0	0	0	0	12.1773	9.72676	0	15.4452	1.15646	18.0602
HEY2	0	0	0.506857	0	0	0	0.157757	10.3292	8.64096	0	13.7665	3.54706	22.6191
HIC2	0	0	0.137957	0	0	0	0	0	0	0	0	7.48026	0
HIF1A	3.29656	0	0.602257	0	0	0	1.04316	4.50266	3.87976	0	6.80006	5.03676	10.9059
HINFP	30.0619	0.0700575	55.6454	0	0	0	0	2.87626	4.89506	0.336057	0	78.2762	57.0733
HLF	0	63.1755	0	131.692	75.8566	0	177.973	7.11886	21.5321	0.323757	20.2552	0	0
HMBOX1	0	0	0	2.02146	3.67096	11.7513	0	0	0	0	0	0	0
HNF1A	0	0	0	3.26616	2.19546	0	0	0	0	0	0	0	0
HNF1B	0	0	0	8.81346	4.28926	0	0	0	0	7.01226	0	0	0
HNF4G	0	0	3.45926	0	0	0.253957	0	0	0	3.63006	3.31106	4.82966	0.368557
HOXA10	0	0	0	13.5343	44.4763	0	0.104557	0	0	0	0	0	0
HOXA13	0	0	0	14.4198	53.233	0	0	0	0	0	0	0	0
HOXA2	0	0	145.916	0	0	26.449	0.815557	22.488	0	0	0	3.40666	0
HOXA5	0	0.206857	62.5212	6.20706	11.5483	0	3.64166	0	0	0	0	0	0
HOXB13	0	0	0	8.44736	30.3182	0	0	0	0	0	0	0	0
HOXB2	0	0	192.659	0	0	23.9205	0	8.04756	0	0	0	0	0
HOXB3	0	0	251.776	0	0	13.0386	0	8.75206	0	0	0	0	0
HOXC10	0	0	0	19.4978	38.0913	0	3.05476	0	0	0.0261575	0	0	0
HOXC11	0	0	0	6.21316	15.323	0	4.13266	0	0	0.189657	0	0	0
HOXC12	0	0	0	7.67596	18.3501	0	1.03136	0	0	0.577357	0	0	0
HOXC13	0	0	8.57846	9.86426	17.1788	0	0	0	0	0	0	0	0
HOXD11	0	0	0	15.7374	21.8658	0	3.33816	0	0	0	0	0	0
HOXD12	0	0	0	6.66726	18.7958	0	3.01716	0	0	1.90856	0	0	0
HOXD13	0	0	0	13.8334	34.4309	0	0.364757	0	0	0	0	0	0
HSF1	0	0	4.53576	0	0	0	6.09186	0	3.77186	0	1.97036	2.56006	0
HSF2	0	0	0.955957	0.306557	0.230557	0	10.5377	0	2.42976	0	1.65216	0	0
HSF4	0	0	4.99376	0	0.274457	0	8.74786	0.333057	6.39176	0	3.05336	2.18216	0
ID4	30.813	0	0	0	0	1.87606	0	0	0	0	0	0	0
INSM1	3.35856	3.27556	106.294	0	0	0	1.32366	42.6719	19.2111	0	32.3204	125.496	67.2559
IRF1	0	0	0	0	0	0	0	0	0	0	0	0	11.8877
IRF2	0	1.67906	5.34766	1.48476	16.1291	0	3.87646	0	0	5.95106	0	0	9.26746
IRF3	0	0.855257	10.7535	0	1.21686	0	1.38036	0	0	5.03406	0	4.49636	26.7054
IRF4	0	0	5.84526	0.621657	6.93476	0	0	0	0	0.211257	0	0.703657	41.736
IRF5	0	0	0.391257	1.02026	3.42276	0	0	0	0	0	0	0	22.9098
IRF7	0	0	0.281257	2.35286	13.726	0	3.09556	0	0	1.02786	0	0	1.20806
IRF8	0	0	8.11136	0	2.28856	0	1.37866	0	0	4.10916	0	0.889457	37.6634
IRF9	0	0	3.64536	0	0	0	0	0	0	0	0	0	30.3525
ISL2	0	0	37.6771	0.855057	5.95566	8.23816	0.144057	0	0	0	0	0	0
ISX	0	0	297.874	0	0	19.1204	0	8.26776	0	0	0	1.96746	0
JDP2	0	0	338.682	0	0	0	61.854	0	0	1.45356	0	35.5286	76.4423
JDP2.var.2	0	6.95696	42.9992	3.38836	10.0221	0	21.1276	0	12.8451	0	6.25386	19.3843	43.4877
JUN	0	0	37.357	0	0.182557	0	3.89586	0	0	0	1.28066	1.04196	24.045
JUN..JUNB	0	0	319.068	0	0	0	67.2253	0	0	3.92636	0	56.7225	100.323
JUN..JUNB.var.2	0	2.25886	32.324	0	1.84466	0	8.23456	0	6.90406	0	2.21076	19.987	38.5253
JUN.var.2	0	0	520.499	0	0	0	82.1782	0	0	17.6135	0	114.726	162.302
JUNB	0	0	624.74	0	0	0	89.4116	0	0	18.7272	0	183.883	217.122
JUNB.var.2	0	6.23366	25.8303	1.80136	5.04966	0	7.16516	0	7.11676	0	2.42156	5.51996	20.5173
JUND	0	0	594.94	0	0	0	86.9985	0	0	16.7768	0	154.811	175.238
JUND.var.2	0	0	37.3647	1.08426	2.53966	0	4.50806	0	0	0	0.505357	1.87066	12.026
KLF13	10.0499	0	20.3764	0	0	0	0	3.75576	0	0	0	29.4592	23.367
KLF14	60.1953	0	33.6388	0	0	0	0	1.14566	0	0	0	77.1693	88.9113
KLF16	66.1071	28.1408	273.112	1.50116	0	0	0	97.8987	33.2469	0	14.1668	371.196	234.756
KLF4	0.516257	0	0	0	0	0	0	15.9307	0	0	1.25766	8.26806	15.6745
KLF5	85.876	32.8142	346.649	0.357257	0	0	0	149.135	33.06	0	27.6872	505.9	319.817
KLF9	11.9204	0	7.30426	0	0	0	0	53.9418	0	0	3.53056	35.6561	46.6911
LBX1	0	0	191.992	0	0	6.65976	1.27586	8.21146	0	0	0	0	0
LBX2	0	0	306.526	0	0	28.0915	1.01826	14.8895	0	0	0	9.00296	0
LEF1	0	3.91806	0	2.39096	9.90526	10.2815	1.47026	0	0	3.66376	0	0	0
LHX2	0	0	206.605	0	0	16.8765	0.795057	17.6554	0	0	0	4.42386	0
LHX6	0	0	155.494	0	0	13.1483	0.00145749	14.2064	0	0	0	0.962657	0
LHX9	0	0	297.874	0	0	19.1204	0	8.26776	0	0	0	1.96746	0
LMX1A	0	0	245.932	0	0	10.2596	0	15.0565	0	0	0	0	0
LMX1B	0	0	213.278	3.69846	0	8.06156	0	0.310157	0	0	0	0	0
MAF..NFE2	0	0	78.4559	0	0	0	37.3696	0	0	55.8332	0	10.6932	38.4881
MAFF	0	0	17.9168	2.44866	8.16976	0	25.8617	0	0	19.0953	0	0	2.20066
MAFG	0	0	15.3372	3.29636	5.99616	0	10.8207	0	0	8.77556	0	1.61736	3.77376
MAFK	0	0	24.5055	0.386757	3.42476	0	24.3837	0	0	17.5336	0	0.659557	4.79016
MAX	0	0.433657	7.22276	0	0	0	4.82786	26.2407	18.5204	0	40.9855	8.57506	35.7452
MAX..MYC	0	1.45716	4.03306	0	0	0	3.91276	20.0716	25.0392	0	65.6882	6.06746	29.8724
MEF2A	0	0	0	1.87956	40.4618	2.35826	0	0	0	0	0	0	0
MEF2B	0	0	0	0	16.5103	6.46086	0	0	0	0	0	0	0
MEF2C	0	0	0	7.57906	77.7927	0	0	0	0	0	0	0	0
MEF2D	0	0	0	0.0526575	28.5799	3.61676	0	0	0	0	0	0	0
MEIS1	0	0	0	1.47026	0	0.180557	89.8762	0.522857	3.47086	42.9674	1.39866	0	0
MEIS2	0	0.406157	0	1.35636	0	0	122.082	2.82556	19.9291	45.9694	13.8797	0	0
MEIS3	0	0	0	0	0	0	70.5209	0	1.37226	31.9681	3.87846	0	0
MEOX1	0	0	175.931	0	0	33.5746	0	11.3892	0	0	0	0	0
MEOX2	0	0	149.266	1.43616	0	9.54726	0	3.75056	0	0	0	0	0
MGA	10.6427	0	0	0	0	0.641357	0	0	0	0	0	0	0
MITF	0	0	0	0	0	0	6.27226	25.9336	3.19736	1.16426	23.2659	0	18.4315
MIXL1	0	0	247.038	0	0	13.1006	0.241757	16.8395	0	0	0	0	0
MLX	0	0	1.71676	0	0	0	6.94756	14.4195	8.19456	0	13.7592	2.40936	24.5351
MLXIPL	0	0.245357	0	0	0	0	6.64836	16.4929	7.66266	0	16.2924	0.229757	26.5463
MNT	0	0	0.974657	0	0	0	1.10966	16.3356	12.6418	0	27.6847	1.24356	21.1273
MNX1	0	0	201.478	0.927257	0	5.68196	0	1.64196	0	0	0	0	0
MSC	0	137.307	0	106.843	82.4738	0	5.77796	0	73.5874	0	210.377	0	0
MSX1	0	0	321.408	0	0	15.5534	0	0.329557	0	0	0	3.38496	0
MSX2	0	0	318.426	0	0	22.9043	0	0.622757	0	0	0	2.81916	0
MTF1	0	0.837957	4.31716	0	0	0	14.328	22.2007	23.4549	3.97486	26.1652	7.78276	3.44676
MXI1	0	2.17496	16.1241	0	0	0	5.78416	36.26	28.7741	0	55.4637	22.482	59.2047
MYB	0	0	0	0	0	0	14.7857	2.87666	4.40356	4.36806	9.11296	0	0
MYBL1	0	0	0	0	0	0	0	0.314757	0	0	0	0	0
MYBL2	0.293957	3.14276	0	3.91366	5.78076	2.23496	0	0	0	0	0	0	0
MYC	0	0.609957	11.9922	0	0	0	3.30736	22.6438	28.0651	0	52.9695	18.7439	54.4541
MYCN	0	1.87976	16.3872	0	0	0	2.86156	27.0512	25.2148	0	45.2232	28.1787	51.53
MYF6	0	116.546	0	94.5732	57.8954	0	5.56246	0	51.5775	0	167.368	0	0
MZF1	10.9605	13.4164	113.258	0	0	0	0	48.4214	71.4332	5.28806	39.4238	158.055	73.5535
MZF1.var.2	6.50356	29.8797	52.7399	4.95396	2.24846	0	5.85376	27.4588	31.3393	0	7.24666	74.3954	39.9652
NEUROD1	0	848.124	0	464.765	325.634	2.04116	0	0	544.051	0	807.524	0	0
NEUROD2	0	34.3117	0	49.3025	0.325757	0.493757	1.17226	0	64.2623	0	92.9861	0	0
NEUROG2	0	133.05	0	148.728	23.8909	0.213357	1.20436	0	96.6404	0	178.248	0	0
NFATC2	0	6.45576	0	9.38686	33.0923	0	24.0035	6.16856	21.2634	36.7125	7.07126	0	0
NFATC3	0	1.18616	0	12.3291	54.0661	0	18.3431	8.27406	7.75136	14.8998	1.89196	0	0
NFE2	0	0	310.343	0	0	0	45.8121	0	0	8.13446	0	72.0294	87.5805
NFIA	0	0	98.7396	2.57856	0	0	1.58946	0	44.8089	2.48836	5.76236	22.8625	0
NFIC	0	1.77756	228.704	0	0	0	8.78896	0	77.806	16.3607	22.1431	199.879	2.26246
NFIC..TLX1	0	0.0445575	135.151	0	0	0	0	1.48326	34.7977	0	45.333	92.8633	17.8368
NFIL3	0	52.0471	0	147.512	85.7191	0	183.119	0.378057	15.8139	1.40286	14.7439	0	0
NFIX	0	0	82.656	0	0	0	0	0	42.4657	0	13.7797	48.8013	0.906357
NFKB1	8.37996	0	0	0	0	0	0	0	0	0	0	0	0
NFKB2	5.17836	0	0	0	0	0	0	0	0	0	0	0	3.20386
NFYA	0	1.98636	0	0	0	2.87886	3.71516	12.9969	3.21696	0	3.82186	0	6.94996
NFYB	0	0.591057	1.08246	0	0	0	3.81556	14.9229	5.08426	0	5.02796	0.242757	14.5427
NHLH1	0	95.5809	3.28626	31.9255	20.0326	0	22.9273	41.2315	469.239	0.648457	267.158	33.5003	19.7499
NKX2.3	1.77376	0	0	0	0	9.48616	0.371357	0	0	12.2025	0	0	0
NKX2.8	0	0	0	0	0	1.83196	0.706857	0	0	7.23226	0	0	0
NKX3.2	3.27126	0	0	0.0712575	3.59226	30.7197	0	0	0	4.72966	0	0	0
NKX6.1	0	0	221.852	0	0	27.7427	0	9.18126	0	0	0	0	0
NKX6.2	0	0	221.852	0	0	27.7427	0	9.18126	0	0	0	0	0
NOTO	0	0	201.178	0	0	25.187	2.96346	26.787	0	0	0	8.94896	0
NR1A4..RXRA	0	0	0.841357	0	0	0	0.391757	12.6956	0	11.5632	12.8612	0.689957	0
NR1H2..RXRA	0	0	0	0	0	12.3928	0	0	0	15.2548	0	0	0
NR1H4	0	0	4.49826	0	0	0	2.19926	17.432	0	38.3508	30.2424	0	0
NR2C2	10.9716	0.0145575	5.29346	0	0	3.01546	0	7.79076	0	0	4.04306	38.4391	24.5357
NR2F1	8.14566	0	0	0	0	14.0195	0	0	0	0	0	0	0
NR2F2	0.440157	0	0	0	0	6.89736	0	21.2763	0	304.443	39.7014	0	0
NR3C1	0	0	13.807	0	0	0	1.52306	3.93686	12.4987	31.9737	38.4473	32.7313	5.84016
NR3C2	0	0	15.4233	0	0	0	1.24876	6.94446	11.7022	33.9309	37.6744	36.7081	4.87126
NR4A1	0.123457	0	0	0	0	8.58306	9.16786	10.4348	0	143.476	14.3785	0	0
NR4A2	1.71236	0	0	0	0	4.69086	0	34.5157	0	224.238	54.1105	0	0
NR4A2..RXRA	0	0	2.05306	0	0	0.166757	0	8.02666	0	5.46146	8.98546	3.84376	0.124157
NRF1	74.4077	20.2751	79.6664	2.51926	0.167257	0	11.6316	12.9847	69.1459	4.62286	25.3716	152.872	87.4311
NRL	0	0	0	3.77266	8.71876	0	8.51236	0	0	5.67986	0	0	0.208957
OLIG1	0	29.1592	0	50.9694	0	0.933957	2.21756	0	57.5073	0	82.5753	0	0
OLIG2	0	20.4397	0	44.4644	0.392657	0.298757	1.63746	0	38.1108	0	59.6665	0	0
OLIG3	0	16.788	0	45.8276	0.791457	0.364657	2.99906	0	35.3562	0	63.1285	0	0
ONECUT1	0	0	0	2.43896	3.59636	0	0	360.665	0	0	0	0	0
ONECUT2	0	0	0	3.54076	6.14966	0	0	218.992	0	0	0	0	0
ONECUT3	0	0	0	3.37196	8.65236	0	0	91.503	0	0	0	0	0
OTX1	96.0868	47.9075	0	80.8308	161.984	113.342	0	0	0	0	0	0	0
OTX2	94.7956	44.706	0	91.4297	233.605	93.1093	0	0	0	0	0	0	0
PAX1	0	0	9.60796	0	0	0	28.2502	21.0631	28.3377	22.0422	33.7338	45.1076	0.845857
PAX3	0	2.17556	18.1902	9.67186	12.4858	0	0	22.1457	0	0	0	0	0
PAX4	0	0	226.518	0	0	23.7109	3.18746	26.5199	0	0	0	11.1712	0
PAX5	5.63756	0	0.502057	0	0	0	0	4.42846	0	0	2.13566	23.8058	18.6331
Pax6	0	0	0.0780575	0	0	0	59.283	9.06406	26.6765	35.3906	29.2712	0	0
PAX7	0	0.864457	1.38336	12.3816	20.4301	0	0	25.69	0	0	0	0	0
PAX9	0	0	7.03926	0	0	0	15.1207	11.0827	16.7355	13.7831	21.3397	43.5695	0.760357
PBX1	0	0	0	5.19116	11.2714	0	3.71246	20.367	0	0	0	0	0
PBX2	0	0	0	1.20806	1.50216	1.94666	36.3135	8.57636	8.97936	5.92666	7.20856	0	0
PBX3	0	0	0	0	0	0	0	0	0	0	0	0	0
PDX1	0	0	212.234	0	0	40.3593	0	9.72346	0	0	0	0.433157	0
PHOX2A	0.200257	0	5.86006	10.547	21.6307	50.8522	0	0	0	0	0	0	0
PITX3	158.01	93.0454	0	115.297	247.465	234.01	0	0	0	0	0	0	0
PKNOX1	0	0	0	0	0	0	0	0	0.451457	0	5.26806	0	0
PKNOX2	0	30.3243	0	16.6289	15.1829	0	19.0449	1.22336	43.585	1.83946	72.5173	0	0
PLAG1	31.2429	0	70.3158	0	0	0	0	1.92606	0	0	0	120.473	81.3266
POU1F1	0	0	0	51.5504	52.3698	0	10.8975	0	0	0	0	0	0
POU2F1	0	0	0	64.6084	68.9175	0	13.0381	0	0	0	0	0	0
POU2F2	0	0.0857575	0	48.99	55.4819	0	33.6785	0	3.20466	0	0	0	0
POU3F1	0	0	0	58.7146	53.7289	0	14.1012	0	0	0	0	0	0
POU3F2	0	0	0	57.0324	50.714	0	16.9548	0	0	0	0	0	0
POU3F3	0	0	0	69.6279	66.1076	0	11.3543	0	0	0	0	0	0
POU3F4	0	0.487957	0	44.8241	21.6897	0.352157	13.9655	0	0	0	0	0	0
POU4F1	0	0	0	28.1985	25.1773	0	0	0	0	131.378	0	0	0
POU4F2	0	0	0	17.0949	16.1261	0	3.48866	0	0	77.0958	0	0	0
POU4F3	0	0	0	24.4158	21.7514	0	0	0	0	142.662	0	0	0
POU5F1	0	1.63356	0	32.7724	39.688	0	43.2116	0.0937575	2.79346	0	2.02816	0	0
POU5F1B	0	1.17086	0	44.436	32.7746	0	16.6838	0	0	0	0	0	0
POU6F1	0	0	160.684	0	0	0	0	1.45686	0	0	0	0	0
POU6F2	0	0	351.971	0	0	9.70886	0	0.324257	0	0	0	0.324957	0
PPARA..RXRA	0	0	0	0	0	6.53016	0	0	0	6.38536	0.297957	0	0
PPARG	0	0	1.43556	0	0	0	0	4.22346	0	8.01906	7.20386	0	0.837757
PRDM1	0	0	4.76656	0	0	0	4.60986	0	0	36.1933	0	0	0
PROP1	0	0	0.00645749	9.87146	23.6181	20.3188	0	0	0	0	0	0	0
PROX1	0.925357	0	0	0	0	0.149057	0	0	0	0	0	0	0
PRRX1	0	0	245.932	0	0	10.2596	0	15.0565	0	0	0	0	0
RARA	0.252457	0	0	0	0	22.7728	0	0	0	0	0	0	0
RARA..RXRA	1.00116	0	0.793557	0	0	6.66496	0	1.34686	0	33.5395	7.10066	2.27356	0
RARA..RXRG	0.116757	0	15.4503	0	0	5.78686	0	10.1076	0	58.905	19.8866	16.8223	2.76526
RARA.var.2	0	0	8.45796	0	0	5.21516	0	11.5869	0	75.8944	22.3512	11.1545	0
RAX	0	0	143.698	0	0	9.77486	0	15.1311	0	0	0	0	0
RAX2	0	0	297.874	0	0	19.1204	0	8.26776	0	0	0	1.96746	0
RBPJ	0	1.02456	98.3059	0	0	0	0.688657	5.13226	28.7178	28.898	16.2016	89.9295	3.44256
REL	0	0.639357	41.2244	0	0	0	0	4.05366	3.05726	1.08016	0.204257	47.8972	21.0133
RELA	0	1.08156	45.5237	0	0	0	0	3.49326	8.04246	3.86496	0.0347575	48.9259	29.4393
RELB	0	0.747157	8.50576	0.929557	1.10036	0	2.69266	0.887057	21.2328	11.4549	1.72956	13.6245	0.484657
REST	0.183257	0	24.9616	0	0	0	0	13.7786	12.4484	3.84866	21.3314	40.3291	5.20786
RFX2	0	19.445	11.095	16.4745	31.3573	0	279.773	36.3035	153.773	0	26.7836	11.792	8.96696
RFX3	0	19.7789	13.9311	14.1189	30.3828	0	268.668	35.0321	155.371	0	24.9193	13.395	9.14166
RFX4	0	9.49586	3.84776	7.09796	17.6292	0	185.798	14.591	99.7019	0	9.10856	2.96936	3.55696
RFX5	0	18.9185	16.3612	11.069	22.25	0	250.591	36.7635	155.695	0	32.4145	17.7417	9.67476
RHOXF1	55.9856	34.0618	0	123.348	208.879	79.3388	0	0	0	0	0	0	0
RORA	0	30.0072	0	8.77056	0	0.750157	46.2566	68.5521	0.634357	383.976	74.3439	0	0
RORA.var.2	0	52.0827	0	36.8655	1.16906	0	73.5657	51.8157	4.21036	180.993	28.5747	0	0
RORB	0	77.6897	8.56786	44.6117	0.281657	0	88.3385	89.6522	13.0015	218.73	64.965	0	0
RORC	0	90.0738	5.31676	61.9133	3.33056	0	121.562	100.925	19.2351	250.864	65.2807	0	0
RREB1	1.70536	3.72796	45.078	1.94216	0	0	0	38.8449	10.7034	0	9.59896	65.6684	43.036
RUNX2	0	0	0	0.468157	2.59436	0	0.418757	0.122957	0	0	0.326257	0.303757	53.6018
RUNX3	0	0	0.112357	0	4.57636	0	0	0	0	0	1.33256	0	30.7602
RXRA..VDR	0.0775575	0	0	0	0	0.995157	0	0.450557	0	7.68516	1.02306	0	0
RXRB	0	0	0	0	0	9.07246	0	0	0	1.31936	0	0	0
RXRG	0	0	0	0	0	10.4285	0	0	0	0.232557	0	0	0
SCRT1	12.1422	0	0	0	0	4.16356	0	0	0	0	0	0	0
SCRT2	3.71026	0	0	0	2.07216	2.14596	0	0	0	0	0	0	0
SHOX	0	0	297.874	0	0	19.1204	0	8.26776	0	0	0	1.96746	0
SIX1	0	0.296757	0	0.313057	2.65166	4.93806	2.65806	0	0	7.69266	0	0	0
SIX2	0	0.767257	0	1.44436	6.90336	4.31276	1.67876	0	0	8.26896	0	0	0
SMAD2..SMAD3..SMAD4	0	0	0	0	0	0	0	0	3.89666	0	2.27176	0.157357	0
SMAD3	0	0	0	0	0	1.49736	4.02386	0	0	0.670757	0.243957	0	0
SNAI2	32.2147	0	0	0	0	2.70276	0	0	0	0	0	0	0
SOX10	0	0	105.659	0	1.80486	2.53996	0	0	0	0	0	52.8844	0
SOX13	0	0	19.1258	0	5.70126	0	0	0.904657	0	0	3.12166	6.68496	0
SOX15	0	0	12.5893	0	4.67696	0	0	0	0	0	0	0	0
SOX21	0	0	0	4.04606	11.0163	0	3.82976	2.11046	0	0	0.125157	0	0
SOX4	0	0	0	7.40546	18.1973	0	6.21746	0.413457	0	0.313957	0.165657	0	0
SOX8	0	0	0	3.28196	11.5808	0	6.07566	0	0	0.504657	0	0	0
SOX9	0	0	9.77846	0	8.65176	0	0	16.6471	0	0	0	2.23376	0
SP1	97.3797	23.0924	321.891	0	0	0	0	53.362	23.8473	0	2.71886	561.418	292.834
SP2	127.116	20.3103	324.735	0	0	0	0	52.3675	17.9445	0	2.21716	596.273	305.045
SP3	66.3435	1.77386	130.812	0	0	0	0	43.2335	0	0	0	234.892	164.467
SP4	71.6392	0	86.1164	0	0	0	0	20.6335	0	0	0	163.774	137.987
SP8	50.3983	0	71.2766	0	0	0	0	15.4857	0	0	0	150.332	109.818
SPDEF	0	0	0	0	0	0	0	0	0	0	0.000657491	1.57806	6.65876
SPI1	0	0	0	0	0	0	0	0	0	2.51196	0	0	615.562
SPIB	0	8.05096	23.9539	0	0	0.487157	14.641	1.71036	5.07686	40.105	0	39.8809	171.58
SPIC	0	0	0	0	0	0	0	0	0	0	0	0	224.528
SREBF1	0	0	0	0	0	0	0	0	0	0	0	0	0
SREBF2	0	0	0	0	0	0	0	0	0	0	0	0	0
SREBF2.var.2	0.231157	0	0	0	0	0	0	3.79696	0	0	2.79046	0	11.2159
SRF	0.700557	0	0	0.158157	1.22056	3.55926	0	0	0	0	0	0	0
SRY	0	0	0	3.58276	19.6234	0	0	0	0	0	0	0	0
STAT1	0	6.33696	7.11686	0	0	0	6.47766	0	2.79876	42.3925	0	14.0188	1.18696
STAT1..STAT2	0	0	9.56316	0	0	0	0	0	0	0.381557	0	0.175457	51.2202
STAT3	0	5.70976	25.9196	0	0	0	18.1168	0	28.0142	63.9933	0.836057	32.8756	0.806557
TAL1..TCF3	0	526.678	0	415.38	185.689	0	0	0	204.207	0	571.584	0	0
TBR1	0	0	0	0	0	1.34616	0	0	0	5.02556	0	0	0
TBX1	7.65326	0	0	0	0	4.98886	0	0	0	0	0	0	0
TBX15	10.6427	0	0	0	0	0.641357	0	0	0	0	0	0	0
TBX19	0	0	0	0.855557	1.02506	0	5.66846	0	0	1.22516	0	0	0
TBX2	0	0	0	0	0	1.58636	0	0	0	10.3641	0	0	0
TBX20	0	0	0	0	0	0.656457	0	0	0	4.63096	0	0	0
TBX21	0	0	0	0	0	1.37216	0	0	0	4.09106	0	0	0
TBX4	15.623	0	0	0	0	4.40896	0	0	0	0	0	0	0
TBX5	15.623	0	0	0	0	4.40896	0	0	0	0	0	0	0
TCF3	32.2052	0	0	0	0	1.67576	0	0	0	0	0	0	0
TCF4	31.7761	0	0	0	0	0.727357	0	0	0	0	0	0	0
TCF7L1	0	2.35796	0	0.619857	3.57166	9.60196	3.72846	0	0	17.0556	0	0	0
TCF7L2	0	0	0.118657	0	7.57416	8.35296	8.23506	0	0	7.45746	0	0	0
TEAD1	0	0	5.48166	0	0	0	1.55506	0.493657	0.153757	2.06096	0.200157	0.317657	0
TEAD2	0	0	8.22666	0	0	0	0	0.287557	0	1.40016	0.397057	7.92066	0
TEAD3	0	0	9.30736	0	0	0	0	0.391657	0.182957	1.70616	0.0646575	6.62066	0
TEAD4	0	0	9.15186	0.149757	1.59516	0	2.99856	0	0.555557	4.74516	0.690857	1.59066	0
TEF	0	52.4122	0	130.956	73.6748	0	141.218	6.08956	20.0568	0	14.8181	0	0
TFAP2A	4.30996	0	56.48	0	0	0	86.4211	137.994	8.71196	0	98.6111	95.6412	44.9642
TFAP2A.var.2	6.87426	0	86.3456	0	0	0	60.2595	167.958	25.3321	0.288457	87.8577	154.897	67.1654
TFAP2A.var.3	13.4345	1.49626	91.3495	0	0	0	16.3512	71.4324	27.0716	4.44146	39.2991	153.86	80.3375
TFAP2B	0.295357	0	43.863	0	0	0	74.7868	151.846	15.3729	1.00726	81.1183	99.33	37.6539
TFAP2B.var.2	3.37396	0	48.3989	0	0	0	83.3175	126.898	6.43326	0	84.8597	90.5216	35.9739
TFAP2B.var.3	9.53546	0	80.0289	0	0	0	18.7829	69.835	20.6878	1.81666	32.2751	142.848	75.8586
TFAP2C	0.859657	0	44.1411	0	0	0	70.7628	153.732	15.7536	1.51076	86.6983	94.4812	36.9698
TFAP2C.var.2	0.121357	0	20.1968	0	0	0	101.35	112.731	5.47906	0	74.8847	50.5445	20.7105
TFAP2C.var.3	11.869	0	85.1564	0	0	0	16.3165	66.7485	21.0848	3.17666	30.5585	145.726	79.131
TFAP4	0	91.3859	0	76.2331	49.4206	0	11.6583	6.84626	80.8992	0	213.871	0	0.496257
TFCP2	0	1.84726	0	1.51746	4.80946	0	0.296257	0	0	0	0	0	0
TFDP1	50.1074	2.82726	156.051	0	0	0	0.538757	9.37296	20.7434	1.39716	7.98606	201.725	111.018
TFE3	0	0	3.12156	0	0	0	21.745	57.4597	24.4755	0.908057	54.4826	2.54286	39.3907
TFEB	0	0	1.81496	0	0	0	17.11	45.8151	16.4404	0	45.7714	1.21746	34.7031
TFEC	0	0	0.0589575	0	0	0	12.4461	26.9846	5.10676	0	25.9317	0	21.3627
TGIF1	0	19.5461	0	14.446	11.4426	0.0350575	35.3854	3.25096	36.4794	6.85306	50.1168	0	0
TGIF2	0	15.8908	0	11.2116	9.70296	0	37.7364	3.22776	35.0223	7.68476	51.9778	0	0
THAP1	0.107357	0	35.4182	0	0	0	2.54246	31.8544	19.7262	1.63606	50.6345	50.5882	11.0862
TP53	0	0	0	0	0	0	7.09016	0.107857	4.04866	0	11.7979	0	0
TP63	0	0	0	0	0	0	9.11846	0	0.198457	0	2.30436	0	0
TP73	0	0	0	0	0	0	0	0	0	0	0	0	0
TWIST1	0	444.866	0	296.034	228.989	0	0	0	94.7338	0	413.25	0	0
UNCX	0	0	245.932	0	0	10.2596	0	15.0565	0	0	0	0	0
USF1	0	0	3.18756	0	0	0	10.3728	67.3264	17.6696	1.67556	62.4846	1.97256	47.1179
USF2	0	1.43326	11.5509	0	0	0	16.975	61.9937	20.0813	0.0241575	53.4705	14.3499	57.8135
VAX1	0	0	149.334	0.143357	0	28.3866	0	2.76716	0	0	0	0	0
VAX2	0	0	149.334	0.143357	0	28.3866	0	2.76716	0	0	0	0	0
VDR	0	0	0	0	0	0	0	0	0	0	0	0	0
VENTX	0	0	55.5259	0	2.74276	2.89756	0	0	0	0	0	0	0
VSX1	0	0	118.754	0	0	3.43246	2.21126	4.13516	0	0	0	0	0
VSX2	0	0	118.754	0	0	3.43246	2.21126	4.13516	0	0	0	0	0
XBP1	0	0	7.16606	0	0	0	7.96626	1.63856	2.84076	0	1.80146	5.61916	24.833
YY1	0.229857	0	0	0	0	0	0	0	0	0	0	0	0
YY2	6.45776	0	0	0	0	0	0	0	0	0	0	0	0
ZBED1	0	0	0	0	0	0	0	0	0	0	0	0	0
ZBTB18	0	257.648	0	200.17	170.605	0	0	0	15.887	0	257.956	0	0
ZBTB33	12.8665	0.0820575	5.97296	0	0	0	0	0	0.195657	0	0	11.0592	11.4784
ZBTB7A	8.87056	0	33.0324	0	0	0	0	0.413457	0	0	0	69.2621	210.76
ZBTB7B	5.18156	0	3.88966	0	0	0	0	1.47596	1.58616	0	0	7.32076	13.1217
ZBTB7C	1.17896	0	0.488757	0	0	0	0	0	0	0	0	3.88516	10.2128
ZEB1	38.504	0	0	0	0	0	0	0	0	0	0	0	0
ZIC1	27.6575	1.53096	124.754	0	0	0	0	18.2508	10.3465	0	15.4817	162.762	42.2551
ZIC3	25.5312	1.23786	113.33	0	0	0	0	14.7463	10.2093	0	9.73706	156.69	44.876
ZIC4	22.7409	0	117.031	0	0	0	0	14.153	7.44676	0	10.1021	148.692	36.8739
ZNF143	0	0	0	0	0	0	0	1.92976	0	0	1.27556	0	0
ZNF24	0	0	0.595957	0.256357	2.73536	0	3.10386	0.248457	0	0.899057	0.0125575	0	0
ZNF263	13.0688	27.2179	169.475	0	0	0	6.19646	26.2222	19.1661	5.82806	2.41246	298.076	139.412
ZNF282	0	0	1.38186	0	0	0	0	0	0	2.25526	0	0.199357	0
ZNF354C	0.860157	0	0	1.93866	10.5715	2.94306	0	0	0	0	0	0	0
ZNF384	0	0	0	0	0	0	0	0	0	0	0	0	0
ZNF410	0	0	0	12.8274	21.709	0	0	0	0	0	0	0	0
ZNF740	16.1686	26.5448	115.108	6.42796	0	0	0.324957	37.8272	29.416	0	12.636	150.613	69.1419
ZSCAN4	0	7.97866	0	13.946	7.00636	0	46.3026	45.8841	47.7522	0.122857	39.0618	0	0
